# Comprehensive Evaluation of ACE2-Fc Combination with Neutralization Antibody on Broad Protection against SARS-CoV-2 and Its Variants

**DOI:** 10.1101/2022.01.17.475291

**Authors:** Haoneng Tang, Yong Ke, Hang Ma, Lei Han, Lei Wang, Huifang Zong, Yunsheng Yuan, Zhenyu Wang, Yang He, Yunsong Chang, Shusheng Wang, Junjun Liu, Yali Yue, Wenbo Xu, Xiaoju Zhang, Ziqi Wang, Li Yang, Hua Chen, Yanlin Bian, Baohong Zhang, Yunji Liao, Haiyang Yin, Yi Chen, En Zhang, Xiaoxiao Zhang, Hua Jiang, Yueqing Xie, John Gilly, Mingyuan Wu, Tao Sun, Jianwei Zhu

**Author notes:** These authors contributed equally to this work and should be considered co-first authors (Haoneng Tang, Yong Ke, Hang Ma). These authors contributed equally to this work and should be considered co-corresponding authors. Correspondents to MW,; TS,; JZ.

## Abstract

Emerging SARS-CoV-2 variants are threatening the efficacy of antibody therapies. Combination treatments including ACE2-Fc have been developed to overcome the evasion of neutralizing antibodies (NAbs) in individual cases. Here we conducted a comprehensive evaluation of this strategy by combining ACE2-Fc with NAbs of diverse epitopes on the RBD. NAb+ACE2-Fc combinations efficiently neutralized HIV-based pseudovirus carrying the spike protein of the Delta or Omicron variants, achieving a balance between efficacy and breadth. In an antibody escape assay using replication-competent VSV-SARS-CoV-2-S, all the combinations had no escape after fifteen passages. By comparison, all the NAbs without combo with ACE2-Fc had escaped within six passages. Further, the VSV-S variants escaped from NAbs were neutralized by ACE2-Fc, revealing the mechanism of NAb+ACE2-Fc combinations survived after fifteen passages. We finally examined ACE2-Fc neutralization against pseudovirus variants that were resistant to the therapeutic antibodies currently in clinic. Our results suggest ACE2-Fc is a universal combination partner to combat SARS-CoV-2 variants including Delta and Omicron.
