## Supplemental Table S1 for "Comprehensive Evaluation of ACE2-Fc Combination with Neutralization Antibody on Broad Protection against SARS-CoV-2 and Its Variants"

### Sheet: Sheet1
Amino acid replacement	Domain	Escape mutations details	Cumulative sequences in UK	Sequences over 28 days	Confidence	References		Escape mAbs count		Amino acid site
C15S	NTD	mAb 4A8, mAb S2L26, mAb S2L28, mAb S2L50, mAb S2M28, mAb S2X107, mAb S2X124, mAb S2X158, mAb S2X28, mAb S2X333	3	0	medium	McCallum et al. (2021)		10	15S	15
						McCallum et al. (2021)		0	#VALUE!	#VALUE!
C136Y	NTD	mAb 4A8, mAb S2L26, mAb S2L28, mAb S2L50, mAb S2M28, mAb S2X107, mAb S2X124, mAb S2X158, mAb S2X28, mAb S2X333	1	0	medium	McCallum et al. (2021)		10	136Y	136
						McCallum et al. (2021)		0	#VALUE!	#VALUE!
F140S	NTD	mAb 2767, mAb S2L28, mAb S2Xl28	12	0	medium	McCallum et al. (2021)		3	140S	140
						Suryadevara et al. (2021)		0	#VALUE!	#VALUE!
G142D	NTD	mAb 2489, mAb S2M28, mAb S2X28, mAb S2X333	629174	141766	medium	McCallum et al. (2021)		4	142D	142
						Suryadevara et al. (2021)		0	#VALUE!	#VALUE!
Y144X	NTD	mAb 4A8, mAb S2M28, mAb S2X28, mAb S2X333, Plasma	0	0	high	Li et al. (2020)		4	144X	144
						McCallum et al. (2021)		0	#VALUE!	#VALUE!
						McCarthy et al. (2020)		0	#VALUE!	#VALUE!
Y145X	NTD	mAb 4A8, Plasma	0	0	high	Li et al. (2020)		1	145X	145
						McCarthy et al. (2020)		0	#VALUE!	#VALUE!
K150E	NTD	mAb ADI-56473, Plasma	17	3	high	Haslwanter et al		1	150E	150
						Weisblum et al. (2020)		0	#VALUE!	#VALUE!
W152C	NTD	mAb 4A8, mAb S2L26, mAb S2L50, mAb S2X107, mAb S2X124, mAb S2X158, mAb S2X333	28	5	medium	McCallum et al. (2021)		7	152C	152
R346G	RBD	mAb 2H04, mAb COV2-2130, mAb SARS2-01	67	19	medium	Dong et al. (2021)		3	346G	346
						Liu et al. (2020)		0	#VALUE!	#VALUE!
A352D	RBD	mAb ADI-56443, mAb SARS2-01	6	1	medium	Haslwanter et al		2	352D	352
						Liu et al. (2020)		0	#VALUE!	#VALUE!
E406W	RBD	mAb REGN10933+REGN10987, Plasma	0	0	high	Greaney et al. (2021)		1	406W	406
						Starr et al. (2020)		0	#VALUE!	#VALUE!
K417N	RBD	mAb CB6, mAb class1, mAb COVOX-40, mAb P22A-1D1, mAb P2C-1F11, mAb P5A-1D2, mAb P5A-3C8, Vaccine sera	1286	99	high	Chen et al.(2021)		7	417N	417
						Starr et al. (2020)		0	#VALUE!	#VALUE!
						Wang et al. (2021)		0	#VALUE!	#VALUE!
						Zhang et al. 2021		0	#VALUE!	#VALUE!
N439K	RBM	mAb H00S022, mAb REGN-CoV2-10987, mAb several, Plasma	4350	0	high	Clark et al (2021)		3	439K	439
						Li et al. (2020)		0	#VALUE!	#VALUE!
						Thomson et al. (2020)		0	#VALUE!	#VALUE!
N440K	RBM	mAb ADG-1, mAb C135, mAb class3, mAb REGN10987	101	0	medium	Rappazzo et al. (2021)		4	440K	440
						Starr et al. (2020)		0	#VALUE!	#VALUE!
						Wang et al. (2021)		0	#VALUE!	#VALUE!
						Weisblum et al. (2020)		0	#VALUE!	#VALUE!
S443Y	RBM	mAb REGN10987, Plasma	0	0	high	Greaney et al. (2021)		1	443Y	443
						Starr et al. (2020)		0	#VALUE!	#VALUE!
K444E	RBM	mAb 2H04, mAb A19-61.1, mAb COV2-2130, mAb REGN10987, mAb SARS2-21, mAb SARS2-22, Plasma	1	0	high	Dong et al. (2021)		6	444E	444
						Liu et al. (2020)		0	#VALUE!	#VALUE!
						Starr et al. (2020)		0	#VALUE!	#VALUE!
						Wang et al. (2021)		0	#VALUE!	#VALUE!
V445G	RBM	mAb REGN10987, mAb SARS2-22, Plasma	0	0	high	Greaney et al. (2021)		2	445G	445
						Liu et al. (2020)		0	#VALUE!	#VALUE!
						Starr et al. (2020)		0	#VALUE!	#VALUE!
G446D	RBM	mAb REGN10987, mAb SARS2-02, mAb SARS2-22, mAb SARS2-32, Plasma	8	1	high	Liu et al. (2020)		4	446D	446
						Starr et al. (2020)		0	#VALUE!	#VALUE!
G447S	RBM	mAb REGN10987, Plasma	11	0	high	Greaney et al. (2021)		1	447S	447
						Starr et al. (2020)		0	#VALUE!	#VALUE!
N448P	RBM	mAb REGN10987, Plasma	0	0	high	Greaney et al. (2021)		1	448P	448
						Starr et al. (2020)		0	#VALUE!	#VALUE!
N450D	RBM	mAb REGN10934, mAb REGN10987, mAb SARS2-07, Plasma	13	0	high	Baum et al. (2020)		3	450D	450
						Liu et al. (2020)		0	#VALUE!	#VALUE!
L452R	RBM	mAb A19-46.1, mAb bamlanivimab, mAb class2, mAb class2/3, mAb COV2-2096, mAb LY-COV555, mAb P2B-2F6, mAb regdanvimab, mAb S2D32, mAb S2H70, mAb S2N12, mAb S2N22, mAb S2X30, mAb S2X305, mAb S2X58, mAb S2X608, mAb S2X609, mAb S2X619, mAb SARS2-01, mAb SARS2-32, mAb X593, Plasma	811243	145004	high	Greaney et al. (2020)		21	452R	452
						Li et al. (2020)		0	#VALUE!	#VALUE!
						Liu et al. (2020)		0	#VALUE!	#VALUE!
						McCallum et al. (2021)		0	#VALUE!	#VALUE!
						Wang et al. (2021)		0	#VALUE!	#VALUE!
						Wang et al. (2021)		0	#VALUE!	#VALUE!
Y453F	RBM	mAb REGN10933	7	3	medium	Baum et al. (2020)		1	453F	453
						Rappazzo et al. (2021)		0	#VALUE!	#VALUE!
						Starr et al. (2020)		0	#VALUE!	#VALUE!
L455R	RBM	mAb CB6, mAb REGN10933, Plasma	0	0	high	Greaney et al. (2021)		2	455R	455
						Starr et al. (2020)		0	#VALUE!	#VALUE!
F456V	RBM	mAb CB6, mAb class1, mAb unclass, Plasma	0	0	high	Greaney et al. (2021)		3	456V	456
						Starr et al. (2020)		0	#VALUE!	#VALUE!
						Wang et al. (2021)		0	#VALUE!	#VALUE!
N460H	RBM	mAb CB6, mAb class1	2	1	medium	Starr et al. (2020)		2	460H	460
						Wang et al. (2021)		0	#VALUE!	#VALUE!
I472C	RBM	mAb CB6, Plasma	0	0	high	Greaney et al. (2021)		1	472C	472
						Starr et al. (2020)		0	#VALUE!	#VALUE!
Y473A	RBM	mAb CB6, Plasma	0	0	high	Greaney et al. (2021)		1	473A	473
						Starr et al. (2020)		0	#VALUE!	#VALUE!
A475V	RBM	mAb 157, mAb 247, mAb B38, mAb CA1, mAb CB6, mAb P2C-1F11, Plasma	190	27	high	Li et al. (2020)		6	475V	475
						Starr et al. (2020)		0	#VALUE!	#VALUE!
G476D	RBM	mAb REGN10933, mAb SARS2-21, mAb SARS2-34, mAb SARS2-71	7	1	medium	Liu et al. (2020)		4	476D	476
						Starr et al. (2020)		0	#VALUE!	#VALUE!
T478I	RBM	mAb SARS2-19, mAb SARS2-21, mAb SARS2-71, Plasma	138	0	high	Li et al. (2020)		3	478I	478
						Liu et al. (2020)		0	#VALUE!	#VALUE!
E484K	RBM	mAb 1B07, mAb 2B04, mAb ADI-56443, mAb C121, mAb C144, mAb class2/3, mAb COV-2050, mAb COV2-2050, mAb COV2-2072, mAb COV2-2196, mAb COV2-2381, mAb COV2-3025, mAb COVOX-384, mAb COVOX-40, mAb LY-CoV555, mAb REGN10933, mAb REGN10934, mAb S2E12, mAb SARS2-02, mAb SARS2-32, mAb SARS2-55, Plasma, Vaccine sera	2668	85	high	Andreano et al. (2020)		21	484K	484
						Baum et al. (2020)		0	#VALUE!	#VALUE!
						Chen et al.(2021)		0	#VALUE!	#VALUE!
						Collier et al. (2021)		0	#VALUE!	#VALUE!
						Dong et al. (2021)		0	#VALUE!	#VALUE!
						Greaney et al. (2021)		0	#VALUE!	#VALUE!
						Haslwanter et al		0	#VALUE!	#VALUE!
						Liu et al. (2020)		0	#VALUE!	#VALUE!
						Rappazzo et al. (2021)		0	#VALUE!	#VALUE!
						Wang et al. (2021)		0	#VALUE!	#VALUE!
						Weisblum et al. (2020)		0	#VALUE!	#VALUE!
G485P	RBM	mAb CB6, mAb REGN10933, Plasma	0	0	high	Greaney et al. (2021)		2	485P	485
						Starr et al. (2020)		0	#VALUE!	#VALUE!
F486R	RBM	mAb A23-58.1, mAb B1-182.1, mAb CB6, mAb COV2-2196, mAb LY-COV555, mAb REGN10933	0	0	medium	Dong et al. (2021)		6	486R	486
						Starr et al. (2020)		0	#VALUE!	#VALUE!
						Wang et al. (2021)		0	#VALUE!	#VALUE!
						Wang et al. (2021)		0	#VALUE!	#VALUE!
						Wang et al. (2021)		0	#VALUE!	#VALUE!
						Wang et al. (2021)		0	#VALUE!	#VALUE!
N487R	RBM	mAb A23-58.1, mAb B1-182.1, mAb CB6, mAb COV2-2196, mAb REGN10933	0	0	medium	Dong et al. (2021)		5	487R	487
						Starr et al. (2020)		0	#VALUE!	#VALUE!
						Wang et al. (2021)		0	#VALUE!	#VALUE!
Y489Q	RBM	mAb CB6, mAb REGN10933, Plasma	0	0	high	Greaney et al. (2021)		2	489Q	489
						Starr et al. (2020)		0	#VALUE!	#VALUE!
F490L	RBM	mAb 261-262, mAb ADI-56443, mAb C121, mAb H4, mAb LY-COV555, mAb P2B-2F6, mAb REGN10934, mAb REGN10989, mAb SARS2-66, mAb X593, Plasma	413	64	high	Baum et al. (2020)		10	490L	490
						Haslwanter et al		0	#VALUE!	#VALUE!
						Li et al. (2020)		0	#VALUE!	#VALUE!
						Liu et al. (2020)		0	#VALUE!	#VALUE!
						Wang et al. (2021)		0	#VALUE!	#VALUE!
						Weisblum et al. (2020)		0	#VALUE!	#VALUE!
Q493R	RBM	mAb B1-182.1, mAb C144, mAb C1A-VH3-53B12, mAb C1A-VH3-53B3, mAb C1A-VH3-53C2, mAb C1A-VH3-53C4, mAb C1A-VH3-53F10, mAb C1A-VH3-53gI, mAb C1A-VH3-53gI*, mAb C1A-VH3-53H5, mAb C1A-VH3-53H6, mAb CB6, mAb CB6/LY-CoV16, mAb class2, mAb LY-CoV555, mAb LY-COV555, mAb REGN-CoV2-10933, mAb VH3-53B38	51	2	medium	Clark et al (2021)		18	493R	493
						Rappazzo et al. (2021)		0	#VALUE!	#VALUE!
						Starr et al. (2020)		0	#VALUE!	#VALUE!
						Wang et al. (2021)		0	#VALUE!	#VALUE!
						Wang et al. (2021)		0	#VALUE!	#VALUE!
						Weisblum et al. (2020)		0	#VALUE!	#VALUE!
S494P	RBM	mAb LY-CoV555, mAb SARS2-01	1089	55	medium	Liu et al. (2020)		2	494P	494
						Rappazzo et al. (2021)		0	#VALUE!	#VALUE!
P499C	RBM	mAb REGN10987, Plasma	0	0	high	Greaney et al. (2021)		1	499C	499
						Starr et al. (2020)		0	#VALUE!	#VALUE!
N501Y	RBM	mAb class1, mAb class3, mAb COVA1-12, mAb COVA1-18, mAb COVA2-15, mAb COVA2-17, mAb S309, Plasma, Vaccine sera	257168	30	high	Rees-Spear et al. (2021)		7	501Y	501
						Shen et al. (2021)		0	#VALUE!	#VALUE!
						Wang et al. (2021)		0	#VALUE!	#VALUE!
G504D	RBM	mAb ADG-2, mAb class3, mAb SARS2-31	19	0	medium	Liu et al. (2020)		3	504D	504
						Rappazzo et al. (2021)		0	#VALUE!	#VALUE!
						Wang et al. (2021)		0	#VALUE!	#VALUE!
Y508H	RBM	mAb class3, mAb H014	54	7	medium	Li et al. (2020)		2	508H	508
						Wang et al. (2021)		0	#VALUE!	#VALUE!
